# Side-necked turtle genomes reveal chromosomal dynamics, skeletal innovation and cancer resistance

**DOI:** 10.64898/2026.03.05.709825

**Authors:** Leon Hilgers, Michail Rovatsos, Dimitrios-Georgios Kontopoulos, Thomas Brown, Thomas Hickler, Brian Huntley, Martin Pippel, Chetan Munegowda, Tobias Müller, Alexis-Walid Ahmed, Annemarie Laas, Peter Praschag, Joana Damas, Sylke Winkler, Harris Lewin, Eugene Myers, Uwe Fritz, Michael Hiller

## Abstract

Turtles exhibit a highly derived body plan, exceptional longevity, cancer resistance, and striking diversity in karyotypes and sex determination systems. However, the genomic basis of these innovations remains unresolved, largely because reference genomes were lacking for one of two extant turtle clades, the side-necked turtles (Pleurodira). As part of the Vertebrate Genomes Project, we generated seven reference-quality Pleurodira genomes and reconstructed the most comprehensive genome-wide turtle phylogeny. Combining demographic inference with historical climate and biome reconstructions indicates that ancient climate fluctuations shaped long-term population dynamics, while recent declines mainly reflect population structure. Ancestral genome reconstructions reveal that rare bursts of chromosome fusions and fissions, likely facilitated by repetitive elements, drove turtle karyotype diversity. By identifying sex chromosomes and tracing their evolutionary history, we resolve a long-standing debate and demonstrate a single origin of genetic sex determination in Chelidae on a microchromosome over 80 million years ago. Contrary to previous hypotheses, we find no evidence of coevolution between genetic sex determination and chromosome number in turtles. Comparative genomic analyses further identify gene losses and signatures of adaptive evolution associated with key turtle traits. Gene losses causing disproportionate dwarfism phenotypes may have contributed to skeletal adaptations underlying the compact turtle body plan. In addition, gene losses and adaptive changes in stress response and tumor suppressor pathways likely enhance oxidative stress tolerance and cancer resistance. Together, these findings illuminate turtle genome evolution, revealing chromosomal dynamics, sex chromosome evolution, molecular insights into skeletal innovation and cancer resistance, and implicate gene losses as a recurrent contributor to evolutionary novelty.
