## Supplementary tables for "Side-necked turtle genomes reveal chromosomal dynamics, skeletal innovation and cancer resistance"

### Sheet: Table S1
Species	GenBank	Assembly_level	Contig_N50	Scaffold_N50	Status	Hap.-resolved
Erymnochelys madagascariensis	TBD	Chromosome	68097831	314632115	new	No
Pelomedusa somalica	GCA_051311615.1	Chromosome	65562768	217994614	new	No
Hydromedusa tectifera	GCA_049999965.1	Chromosome	63372439	118569001	new	No
Peltocephalus dumerilianus	TBD	Chromosome	56472560	389996799	new	No
Myuchelys georgesi	GCA_040894355.2	Chromosome	56181416	123447689	published	No
Chelodina parkeri	TBD	Chromosome	46528440	120435958	new	No
Elseya novaguineae	TBD	Chromosome	42328884	122474839	new	Yes
Podocnemis unifilis	GCA_050000005.1	Chromosome	41959044	299507546	new	No
Podocnemis expansa	GCA_045364815.1	Chromosome	24087131	300517188	unpublished	Yes
Emydura macquarii	GCF_026122565.2	Contig	17066353	17066353	published	No
Emydura subglobosa	GCA_007922225.1	Scaffold	350989	44759016	published	No
Podocnemis_expansa-1.0	GCA_007922195.1	Scaffold	134824	37101370	published	No
Mesoclemmys_tuberculata-1.0	GCA_007922155.1	Scaffold	76614	24249581	published	No
Pelusios castaneus	GCA_007922175.1	Scaffold	74864	14055032	published	No
Pelomedusa subrufa	GCA_044758295.1	Scaffold	11604	103230343	published	No

### Sheet: Table S2
Branch	Fissions	Fusions	Chrom. # before	Chrom. # after	Chrom. mut.	Branch length (My)	Fissions/time	Fusions/time	chr_mut/time	Fusion chrom.	Fission chrom.	Anc. Testudinata fusion chrom.	Anc. Testudinata fission chrom.
Testudinata-Pleurodira	0	1	32	31	1	55.0961	0	0.0181501	0.0181501	-	-	4&28	-
Testudinata-Cryptodira	0	0	32	32	0	27.575	0	0	0	-	-	-	-
Cryptodira-Durocryptodira	0	4	32	28	4	63.3665	0	0.0631248	0.0631248	8&9, 11&13, 12&15, 25&31	-	8&9, 11&13, 12&15, 25&30	-
Cryptodira-Softshells	1	0	32	33	1	32.3499	0.030912	0	0.030912	-	4	-	5
Pleurodira-Chelidae	1	1	31	31	2	71.7597	0.0139354	0.0139354	0.0278708	17&24	5	15&22	5
Pleurodira-Podocnemididae&Pelomedusidae	0	14	31	17	14	32.1674	0	0.435223	0.435223	3&25, 3&28, 4&6, 4&24, 4&27, 4&29, 7&10, 7&26, 8&19, 11&20, 12&30, 15&30, 16&17, 23&31,	-	4&24, 4&29, 3&7, 3&22, 3&32, 3&27, 6&10, 6&26, 9&18, 11&20, 12&30, 30&13, 14&15, 23&31	-
Durocryptodira-Sea_turtles	0	0	28	28	0	61.2786	0	0	0	-	-	-	-
Sea_turtles-Chelonia	0	0	28	28	0	59.7346	0	0	0	-	-	-	-
Sea_turtles-Dermatemys	0	0	28	28	0	59.7346	0	0	0	-	-	-	-
Softshells_Rafetus	0	0	33	33	0	152.03	0	0	0	-	-	-	-
Softshells_Carettochelys	1	0	33	34	1	152.03	0.00657765	0	0.00657765	-	uncertain	-	uncertain
Podocnemididae&Pelomedusidae-Podocnemididae	0	2	17	15	2	36.9801	0	0.0540831	0.0540831	8&16, 14&17	-	5&19, 21&17	-
Podocnemididae-Erymnochelys&Podocnemis	0	1	15	14	1	6.9346	0	0.144204	0.144204	10&12	-	8&25	-
Podocnemididae&Pelomedusidae-Pelomedusa	1	0	17	18	1	124.691	0.0080198	0	0.0080198	-	4	-	4&24
Podocnemididae-Peltcophalus	9	11	15	13	20	87.112	0.103315	0.126274	0.229589	1A&4A, 1B&4B, 2B&3A, 2A&5A, 3B&6A, 5B&8A, 6B&8B, 7A&9A, 7B&13, 9B&12, 10&11	1, 4, 2, 3, 5, 6, 7, 8, 9	7&2, 4A&2, 1A&24, 1B&10, 4B&12, 10&19, 13&5B, 9&14, 18&16, 15&25, 8&20	3&7, 2, 1, 4, 12&30, 10, 9&18, 5, 14&15
Erymnochelys&Podocnemis-Erymnochelys	0	0	14	14	0	80.7766	0	0	0	-	-	-	-
Erymnochelys&Podocnemis-Podocnemis	0	0	14	14	0	80.7766	0	0	0	-	-	-	-
Chelidae-Hydromedusa	0	2	31	29	2	85.099	0	0.023502	0.023502	11&30, 12&31	-	10&30, 11&31	-
Chelidae-Chelodina&Elseya	1	4	31	28	5	12.684	0.0788395	0.315358	0.394197	9&12, 10&13, 11&17, 16&18	3	11&12, 8&5B, 10&13, 25&14	3&28
Chelodina&Elseya-Elseya	1	4	28	25	5	72.415	0.0138093	0.0552372	0.0690465	3&5, 8&24, 12&27, 18&28	1	4&3, 7&29, 9&30, 20&31	1
Chelodina&Elseya-Chelodina	0	1	28	27	1	72.415	0	0.0138093	0.0138093	12&13	-	9&5A	-
Durocryptodira-Trachemys&Mauremys&Gopherus	0	2	28	26	2	37.7971	0	0.0529141	0.0529141	2&24, 5&23	-	2&28, 3&23	-
Trachemys&Mauremys&Gopherus-Trachemys	1	2	26	25	3	83.2161	0.0120169	0.0240338	0.0360507	19A&23, 19A&24	19	24A&29, 24&A&21	24
Trachemys&Mauremys&Gopherus-Mauremys&Gopherus	0	0	26	26	0	24.186	0	0	0	-	-	-	-
Mauremys&Gopherus-Gopherus	1	1	26	26	2	59.0302	0.0169405	0.0169405	0.033881	3&24	12	4&21	25&30
Mauremys&Gopherus-Mauremys	1	0	26	27	1	59.0302	0.0169405	0	0.0169405	-	21	-	26

### Sheet: Table S3
Branch	Fissions	Fission chrom.	Anc. Testudinata fission chrom.	Breakpoint_gene_1	Breakpoint_gene_2	Recurrent breakpoint
Cryptodira-Softshells	1	4	5	LOC117884392	FBXL16	yes
Pleurodira-Chelidae	1	5	5	FBXL16	LOC117883881	yes
Podocnemididae&Pelomedusidae-Pelomedusa	1	4	24	ITGA10	LOC117869678	no
Chelidae-Chelodina&Elseya	1	3	3&28	NA	NA	no
Chelodina&Elseya-Elseya	1	1	1	LOC117885136	STYK1	no
Trachemys&Mauremys&Gopherus-Mauremys&Gopherus	1	19	24	LOC117889177	LOC117869856	no
Mauremys&Gopherus-Gopherus	1	12	25&30	NDRG2	LOC117886063	no
Mauremys&Gopherus-Mauremys	1	21	26	RPRML	CRHR1	no
Podocnemididae-Peltcophalus	9	1	3&7	MFHAS1	ATXN2L	no
Podocnemididae-Peltcophalus	9	4	2	SLC6A19	NFX1	no
Podocnemididae-Peltcophalus	9	2	1	LOC117885258	LOC117885171	no
Podocnemididae-Peltcophalus	9	3	4	LCLAT1	GALNT14	no
Podocnemididae-Peltcophalus	9	5	10	COL6A2	S100B	no
Podocnemididae-Peltcophalus	9	6	12&30	RGS5	HNRNPC	no
Podocnemididae-Peltcophalus	9	7	9&18	BSN	ARHGAP44	no
Podocnemididae-Peltcophalus	9	8	5	LOC117883881	FBXL16	yes
Podocnemididae-Peltcophalus	9	9	14&15	GOT2	PCDH12	no

### Sheet: Table S4
Gene	Transcript	P-value	BLAST-Annotation
DCLK1	XM_034758612.1	0	NA
KIF4A	XM_034780683.1	0	NA
PPEF2	XM_034771564.1	0	NA
RPS12	XM_034765626.1	0	NA
ATP1B4	XM_034781754.1	0.810463	NA
IQCC	XM_034754237.1	243.888	NA
HSPG2	XM_034753680.1	1.77787e+06	NA
LOC117883562	XM_034782945.1	1.33048e+07	cdip1-like
NFATC2	XM_034787608.1	1.19853e+08	NA
ATMIN	XM_034788178.1	3.25252e+08	NA
PHLPP1	XM_034762095.1	4.08896e+08	NA
LOC117873441	XM_034762815.1	2.52523e+09	DSC1-like
GSN	XM_034793724.1	3.28333e+09	NA
ADCY6	XM_034793215.1	4.8463e+09	NA
FOXP2	XM_034769085.1	7.60734e+09	NA
LOC117888207	XM_034791439.1	9.38078e+09	ADAM9-like
TRPV1	XM_034752863.1	0.000107252888877973	NA
RSAD2	XM_034766455.1	0.000263220744807613	NA
CLMN	XM_034769203.1	0.000266664309306386	NA
NR1H3	XM_034769484.1	0.000274750541928825	NA
DSG2	XM_034762818.1	0.00028206627485744	NA
PSTPIP1	XM_034784613.1	0.000338729194059917	NA
LOC117877883	XM_034771510.1	0.000381745155840718	AFP-like
LOC117882602	XM_034781100.1	0.000414573401659013	Klf5-like
MSRB3	XM_034770673.1	0.0004192281174214	NA
HDAC1	XM_034753987.1	0.000439103722763068	NA
ZMYND8	XM_034787149.1	0.00043972395850439	NA
DDX17	XM_034776580.1	0.000443945297948611	NA
TAF1	XM_034782696.1	0.000466854417515372	NA
THBS2	XM_034765185.1	0.000502193738453505	NA
FHOD3	XM_034761349.1	0.000577387160110021	NA
COPG1	XM_034776212.1	0.000680463897313743	NA
ASPM	XM_034779591.1	0.00068788198028652	NA
DGKZ	XM_034769551.1	0.000701826964762065	NA
SNAPC4	XM_034793625.1	0.000712896926709228	NA
DLGAP5	XM_034769643.1	0.000874904362487439	NA
SETX	XM_034793277.1	0.000999364030967398	NA
FGA	XM_034772940.1	0.00102315155670474	NA
MAP3K6	XM_034754156.1	0.00104699373331196	NA
SUPT6H	XM_034752415.1	0.00107016537550325	NA
MYBPC1	XM_034778902.1	0.00109676266095937	NA
NHS	XM_034756059.1	0.00124061034851253	NA
STT3B	XM_034760841.1	0.00125906633933609	NA
CAST	XM_034774085.1	0.00127666319094766	NA
N4BP1	XM_034788370.1	0.00139026511449414	NA
CCNT2	XM_034785221.1	0.00141630876018467	NA
WNT5B	XM_034780877.1	0.00146561103165727	NA
ATP8B2	XM_034792643.1	0.00151460466948505	NA
AK9	XM_034765894.1	0.00156989180176836	NA
PRR14L	XM_034790861.1	0.00173144002771641	NA
CSMD2	XM_034754071.1	0.0017318344243456	NA
NPBWR1	XM_034759442.1	0.00183439492796139	NA
F2	XM_034769526.1	0.00188551172439094	NA
SREK1	XM_034774290.1	0.00192508617808185	NA
ZNF280D	XM_034782813.1	0.00195470001346798	NA
LOC117876877	XM_034769362.1	0.00195851264771607	RDH12-like
HYDIN	XM_034788808.1	0.00196260556416833	NA
RALY	XM_034787276.1	0.00200763109614272	NA
IGSF5	XM_034753032.1	0.00212679343033401	NA
MDK	XM_034769550.1	0.00214225691882153	NA
LOC117882552	XM_034780950.1	0.00243611630607443	NA
BRSK2	XM_034770312.1	0.0025322349177993	NA
LOC117876480	XM_034768733.1	0.00257526122363699	PLA2G4E-like
PNPLA8	XM_034769430.1	0.00271321242420131	NA
LOC117871695	XM_034759473.1	0.00275673260752624	NA
TBL3	XM_034784064.1	0.00282709608745552	NA
PIP4K2B	XM_034756247.1	0.00283356978777344	NA
NAA16	XM_034758406.1	0.00291386621299733	NA
ACAN	XM_034784302.1	0.00297632915982704	NA
GBX2	XM_034786003.1	0.00298534165291453	NA
HP1BP3	XM_034753703.1	0.00303551935344171	NA
LAMC1	XM_034778058.1	0.00305801304660874	NA
LTK	XM_034769115.1	0.0031204627448021	NA
GCAT	XM_034776935.1	0.00317208171706379	NA
LOC117868206	XM_034753981.1	0.00326411687104555	DCBLD1-like
SPATA18	XM_034772469.1	0.00338813808066929	NA
TEX9	XM_034783828.1	0.00346108808850743	NA
ESYT3	XM_034785818.1	0.00352902084040968	NA
TSPAN32	XM_034770275.1	0.00353102131163496	NA
CFAP221	XM_034786547.1	0.00379515484017057	NA
PCSK5	XM_034773743.1	0.00379928062585572	NA
LOC117884374	XM_034784729.1	0.0038305696536079	RSPH10B2
LOC117868526	XM_034754566.1	0.00386606783889515	NA
HOMER3	XM_034754976.1	0.00403807253530652	NA
TNFRSF1A	XM_034788317.1	0.0040560574724553	NA
CLVS2	XM_034765754.1	0.00414033345214188	NA
CNTN6	XM_034775441.1	0.00414525034982816	NA
MYOM2	XM_034766368.1	0.00420950205786846	NA
HNRNPU	XM_034764992.1	0.00452782958698167	NA
MPO	XM_034752910.1	0.00461899677483518	NA
LOC117876443	XM_034768641.1	0.00472587255537477	NA
SYDE2	XM_034778183.1	0.0047290530797931	NA
CPM	XM_034771132.1	0.00475557030234042	NA
CCPG1	XM_034783167.1	0.00477840809481211	NA
PUSL1	XM_034753451.1	0.00479539273856083	NA
RPN1	XM_034776270.1	0.00493544251101646	NA
SNAP25	XM_034764124.1	0.00496081521318964	NA
COL3A1	XM_034785096.1	0.00496671760295853	NA
DNAJC25	XM_034774734.1	0.00498363755814007	NA
SEPTIN7	XM_034761195.1	0.00543500715888556	NA
USP36	XM_034790084.1	0.00550919366133323	NA
ABI3BP	XM_034767801.1	0.00554150514619983	NA
LOC117874525	XM_034764731.1	0.0057790965207723	CHST9-like
ADCYAP1	XM_034762724.1	0.00592560144483784	NA
ZNF292	XM_034766076.1	0.00603026618171792	NA
DCP1B	XM_034781110.1	0.00605406258415697	NA
PDHA1	XM_034755750.1	0.00608332691644864	NA
SLC35C1	XM_034769641.1	0.00610278336315129	NA
FAM160A1	XM_034770700.1	0.00617579354625503	NA
LYSMD2	XM_034784039.1	0.00620629990679883	NA
NSD1	XM_034778162.1	0.00643092643229037	NA
SLC30A10	XM_034764608.1	0.00652751026842296	NA
SDK1	XM_034784002.1	0.0065423471275427	NA
LOC117873609	XM_034763184.1	0.00655333898260396	FABP5-like
DENND2D	XM_034767583.1	0.00657135155444089	NA
PDIA2	XM_034784081.1	0.00661058438741252	NA
ANXA7	XM_034775686.1	0.00678731955996326	NA
LOC117868248	XM_034754056.1	0.00681160035378658	MAOB-like
FMNL1	XM_034756064.1	0.00693466270618431	NA
LGI1	XM_034777272.1	0.00696114487279847	NA
PROC	XM_034782039.1	0.00699355407960128	NA
BDKRB2	XM_034770168.1	0.00713692667816329	NA
SYNJ2	XM_034765316.1	0.0072148439682071	NA
GATA4	XM_034766706.1	0.00732164248992029	NA
WDR64	XM_034766871.1	0.00745173964319074	NA
IFNGR2	XM_034751972.1	0.00750439989052704	NA
CCDC57	XM_034789326.1	0.00751700529406318	NA
IFT88	XM_034758779.1	0.00758173542104984	NA
P4HA2	XM_034778893.1	0.00763270585104414	NA
RGS14	XM_034779557.1	0.00783041256701528	NA
TAL2	XM_034774863.1	0.00790097600299622	NA
ABCC9	XM_034782678.1	0.0079642335883422	NA
TINAGL1	XM_034753866.1	0.00821241454965893	NA
PRUNE2	XM_034774233.1	0.00824229479556665	NA
SLC25A39	XM_034755924.1	0.00826017304192334	NA
CARD10	XM_034777108.1	0.00841456412229596	NA
LOC117883053	XM_034782006.1	0.0085215964186442	ARHGAP20-like
APBA3	XM_034755432.1	0.0085498921897455	NA
RIPOR1	XM_034788340.1	0.00855701269747544	NA
OLA1	XM_034785649.1	0.00856784143924028	NA
ELOVL2	XM_034762298.1	0.00866196923807028	NA
RAB11FIP5	XM_034770831.1	0.00891220319446462	NA
TNN	XM_034779542.1	0.00897270372986753	NA
WDFY2	XM_034758538.1	0.00906794431119506	NA
PANX1	XM_034758946.1	0.00919597779950326	NA
PBXIP1	XM_034792771.1	0.00936833070624637	NA
OBI1	XM_034758283.1	0.0094176324549804	NA
APBB1IP	XM_034760215.1	0.00944800991150246	NA
LHFPL5	XM_034767467.1	0.00957863638870982	NA
ITGB1	XM_034760110.1	0.009658720217948	NA
CPED1	XM_034768566.1	0.00976392600609505	NA
LOC117870720	XM_034758014.1	0.00991945382354303	IL1R1-like
TAOK3	XM_034791003.1	0.0099315068506432	NA
KCNMA1	XM_034777708.1	0.00998387972678949	NA
LOC117873682	XM_034763329.1	0.00999047324810298	NA

### Sheet: Table S5
Species	GenBank	Assembly level
Actinemys marmorata	GCA_009430475.1	Scaffold
Apalone spinifera	GCA_000385615.1	Scaffold
Carettochelys insculpta	GCA_007922185.1	Scaffold
Chelodina parkeri	TBD	Chromosome
Chelonia mydas	GCF_015237465.1	Chromosome
Chelonoidis abingdonii	GCF_003597395.1	Scaffold
Chelydra serpentina	GCA_007922165.1	Scaffold
Chrysemys picta	GCF_000241765.4	Chromosome
Cuora amboinensis	GCA_004028625.2	Scaffold
Cuora mccordi	GCA_003846335.1	Scaffold
Dermatemys mawii	GCA_007922305.1	Scaffold
Dermochelys coriacea	GCF_009764565.2	Chromosome
Elseya novaeguineae	TBD	Chromosome
Emydura subglobosa	GCA_007922225.1	Scaffold
Erymnochelys madagascariensis	TBD	Chromosome
Gopherus agassizii	GCA_002896415.1	Scaffold
Gopherus evgoodei	GCF_007399415.2	Chromosome
Hydromedusa tectifera	TBD	Chromosome
Malaclemys terrapin terrapin	GCA_001728815.2	Contig
Mauremys reevesii	GCF_016161935.1	Chromosome
Mesoclemmys tuberculata	GCA_007922155.1	Scaffold
Pelodiscus sinensis	GCF_000230535.1	Scaffold
Pelomedusa somalica	TBD	Chromosome
Peltocephalus dumerilianus	TBD	Chromosome
Pelusios castaneus	GCA_007922175.1	Scaffold
Platysternon macrocephalus	GCA_003942145.1	Scaffold
Podocnemis expansa	GCA_007922195.1	Scaffold
Podocnemis unifilis	TBD	Chromosome
Rafetus swinhoei	GCA_019425775.1	Chromosome
Terrapene carolina triunguis	GCF_002925995.2	Scaffold
Trachemys scripta elegans	GCF_013100865.1	Chromosome
